# A high-resolution map of functional miR-181 response elements in the thymus reveals the role of coding sequence targeting and an alternative seed match

**DOI:** 10.1101/2023.09.08.556730

**Authors:** Nikita A. Verheyden, Melina Klostermann, Mirko Brüggemann, Hanna M. Steede, Anica Scholz, Shady Amr, Chiara Lichtenthaeler, Christian Münch, Tobias Schmid, Kathi Zarnack, Andreas Krueger

## Abstract

MicroRNAs (miRNAs) are critical post-transcriptional regulators in many biological processes. They act by guiding RNA-induced silencing complexes to miRNA response elements (MREs) in target mRNAs, inducing translational inhibition and/or mRNA degradation. Functional MREs are expected to predominantly occur in the 3’ untranslated region and involve perfect base-pairing of the miRNA seed. Here, we generate a high-resolution map of miR-181a/b-1 (miR-181) MREs to define the targeting rules of miR-181 in developing murine T-cells. By combining a multi-omics approach with computational high-resolution analyses, we uncover novel miR-181 targets and demonstrate that miR-181 acts predominantly through RNA destabilization. Importantly, we discover an alternative seed match and identify a distinct set of targets with repeat elements in the coding sequence which are targeted by miR-181 and mediate translational inhibition. In conclusion, deep profiling of MREs in primary cells is critical to expand physiologically relevant targetomes and establish context-dependent miRNA targeting rules.

**Key Points:** • Deep profiling identifies novel targets of miR-181 associated with global gene regulation.

• miR-181 MREs in repeat elements in the coding sequence act through translational inhibition.

• High-resolution analysis reveals an alternative seed match in functional MREs.
