## Supplementary material for "A high-resolution map of functional miR-181 response elements in the thymus reveals the role of coding sequence targeting and an alternative seed match": Table S1

### Sheet: Legend
Table S1. The sheet “miR-eCLIP reads and crosslinks” lists the 12 samples of the miR-eCLIP experiment from wildtype (WT) and miR-181a/b-1 knockout (KO) mice (referred to as KO) and from the miR-181-enriched samples in WT or KO (three samples each). Given are the total sequencing reads per sample (Total reads), the number of reads containing a miRNA, which are the chimeric reads (Reads with miR). …

### Sheet: miR-eCLIP reads and crosslinks
			non-chimeric reads			chimeric reads
Sample	Total reads	Reads with miR (chimeric) [n]	Uniquely mapped reads	Crosslink events (without PCR duplictaes)	Crosslinked nucleotides	Uniquely mapped to genome [n]	Crosslink events (without PCR duplicates)	Crosslinked nucleotides
WT1	50504528	501330	13280523	9447176	7461963	160648	117849	109518
WT2	37020438	306766	10940537	7610726	6130386	96303	69074	65699
WT3	55659792	205757	6049267	4216897	3537258	61166	43983	41819
KO1	49528544	263140	8772477	5949516	4833448	87077	60789	57506
KO2	53668236	269465	10948007	8140750	6496762	88936	67639	63971
KO3	55002185	225274	7400241	4770879	3944891	78114	52100	49396
WT1_miR181	33748763	2441945	2956130	1765697	1186911	489343	293149	183770
WT2_miR181	30198870	2829239	3921678	1649224	1194117	618715	253502	172967
WT3_miR181	36091553	4143252	4560372	1004573	740568	950915	194628	135238
KO1_miR181	29831580	169558	3207590	947446	723302	40954	12186	11027
KO2_miR181	33953018	258346	4631193	1545080	1176758	57051	19264	17200
KO3_miR181	31413033	97039	1481031	477177	359550	21646	6832	6323

### Sheet: miRs WT
miR name	n (sum of 3 replicates)
mmu-miR-142a-3p	64149
mmu-miR-181a-5p	53922
mmu-miR-181b-5p	15986
mmu-miR-16-5p	9393
mmu-miR-20a-5p	7309
mmu-let-7a-5p	6833
mmu-miR-17-5p	6524
mmu-let-7f-5p	4793
mmu-miR-93-5p	4171
mmu-let-7d-5p	4054
mmu-let-7g-5p	3254
mmu-miR-20b-5p	3179
mmu-miR-26a-5p	2720
mmu-miR-30c-5p	2676
mmu-let-7c-5p	2630
mmu-let-7i-5p	2574
mmu-let-7b-5p	2483
mmu-miR-106a-5p	2373
mmu-miR-19b-3p	2095
mmu-miR-18a-5p	1983
mmu-miR-25-3p	1698
mmu-miR-30e-5p	1409
mmu-miR-155-5p	1177
mmu-miR-30b-5p	1118
mmu-miR-15b-5p	1080
mmu-miR-24-3p	1025
mmu-miR-191-5p	896
mmu-miR-103-3p	895
mmu-miR-29a-3p	812
mmu-miR-150-5p	810
mmu-miR-29b-3p	755
mmu-miR-21a-5p	711
mmu-miR-423-5p	653
mmu-miR-484	644
mmu-miR-181d-5p	584
mmu-miR-181c-5p	573
mmu-miR-30d-5p	572
mmu-miR-301a-3p	543
mmu-miR-669o-3p	518
mmu-miR-130b-3p	516
mmu-miR-19a-3p	487
mmu-miR-466e-3p	461
mmu-miR-669a-3p	395
mmu-miR-15a-5p	348
mmu-miR-425-5p	332
mmu-miR-466a-3p	323
mmu-miR-706	297
mmu-miR-17-3p	294
mmu-miR-342-3p	278
mmu-miR-744-5p	262
mmu-miR-467a-5p	251
mmu-miR-22-3p	233
mmu-miR-185-5p	219
mmu-miR-671-5p	193
mmu-miR-466c-3p	189
mmu-miR-7a-5p	185
mmu-miR-1198-5p	182
mmu-miR-423-3p	176
mmu-miR-98-5p	164
mmu-miR-466p-3p	161
mmu-miR-350-3p	160
mmu-miR-296-3p	159
mmu-miR-148a-3p	152
mmu-let-7d-3p	145
mmu-miR-466b-3p	145
mmu-miR-467d-3p	134
mmu-miR-374b-5p	129
mmu-miR-18b-5p	123
mmu-miR-466c-5p	122
mmu-miR-361-5p	120
mmu-miR-32-5p	119
mmu-miR-362-3p	111
mmu-miR-503-5p	97
mmu-miR-467e-5p	93
mmu-miR-324-5p	80
mmu-miR-500-3p	78
mmu-miR-669f-3p	75
mmu-miR-146a-5p	74
mmu-miR-18a-3p	74
mmu-miR-200c-3p	74
mmu-miR-148b-3p	72
mmu-miR-297c-5p	69
mmu-miR-669p-5p	68
mmu-miR-674-5p	68
mmu-miR-363-3p	66
mmu-miR-146b-5p	65
mmu-miR-297a-5p	65
mmu-miR-320-3p	65
mmu-miR-29c-3p	64
mmu-miR-339-5p	63
mmu-miR-28a-5p	61
mmu-miR-15b-3p	58
mmu-miR-467d-5p	57
mmu-miR-301b-3p	54
mmu-miR-149-5p	53
mmu-miR-3068-5p	52
mmu-miR-669c-5p	52
mmu-miR-669d-5p	52
mmu-miR-362-5p	51
mmu-miR-181a-1-3p	50
mmu-miR-669a-5p	49
mmu-miR-194-5p	48
mmu-miR-328-3p	48
mmu-miR-467c-5p	46
mmu-miR-466i-3p	43
mmu-miR-107-3p	40
mmu-miR-15a-3p	36
mmu-miR-449a-5p	36
mmu-miR-690	36
mmu-miR-140-5p	35
mmu-miR-186-5p	35
mmu-miR-221-3p	34
mmu-miR-340-5p	33
mmu-miR-141-3p	31
mmu-miR-210-3p	31
mmu-miR-34a-5p	31
mmu-miR-466f	31
mmu-miR-16-2-3p	30
mmu-miR-342-5p	29
mmu-let-7e-5p	28
mmu-miR-20a-3p	27
mmu-miR-28a-3p	27
mmu-miR-669b-5p	27
mmu-miR-1839-5p	26
mmu-miR-211-5p	26
mmu-miR-219c-3p	25
mmu-miR-532-5p	25
mmu-miR-674-3p	25
mmu-miR-223-3p	24
mmu-miR-30a-5p	22
mmu-miR-20b-3p	20
mmu-miR-466f-5p	19
mmu-miR-466h-5p	19
mmu-miR-322-5p	18
mmu-miR-466m-3p	18
mmu-miR-669o-5p	18
mmu-miR-1291	17
mmu-miR-340-3p	17
mmu-miR-466a-5p	17
mmu-miR-130b-5p	15
mmu-miR-31-5p	15
mmu-miR-421-3p	15
mmu-miR-93-3p	15
mmu-miR-501-3p	14
mmu-miR-669l-5p	14
mmu-miR-16-1-3p	13
mmu-miR-19b-1-5p	13
mmu-miR-451a	13
mmu-miR-669a-3-3p	13
mmu-miR-669f-5p	13
mmu-miR-126a-3p	12
mmu-miR-183-5p	12
mmu-miR-125b-5p	11
mmu-miR-132-3p	11
mmu-miR-345-5p	11
mmu-miR-351-5p	11
mmu-miR-3535	11
mmu-miR-363-5p	11
mmu-miR-378a-5p	11
mmu-miR-574-5p	11
mmu-miR-652-5p	11
mmu-miR-30e-3p	10
mmu-miR-467e-3p	10
mmu-miR-19a-5p	9
mmu-miR-22-5p	9
mmu-miR-297b-3p	9
mmu-miR-455-5p	9
mmu-miR-466k	9
mmu-miR-877-3p	9
mmu-miR-297a-3p	8
mmu-miR-106a-3p	7
mmu-miR-139-5p	7
mmu-miR-150-3p	7
mmu-miR-181c-3p	7
mmu-miR-1981-5p	7
mmu-miR-298-5p	7
mmu-miR-330-3p	7
mmu-miR-339-3p	7
mmu-miR-501-5p	7
mmu-miR-700-5p	7
mmu-miR-872-3p	7
mmu-miR-103-2-5p	6
mmu-miR-106b-3p	6
mmu-miR-125a-5p	6
mmu-miR-24-2-5p	6
mmu-miR-532-3p	6
mmu-miR-874-3p	6
mmu-let-7i-3p	5
mmu-miR-1187	5
mmu-miR-130a-3p	5
mmu-miR-181a-2-3p	5
mmu-miR-1839-3p	5
mmu-miR-193a-3p	5
mmu-miR-200b-3p	5
mmu-miR-212-3p	5
mmu-miR-212-5p	5
mmu-miR-25-5p	5
mmu-miR-3471	5
mmu-miR-361-3p	5
mmu-miR-669p-3p	5
mmu-miR-138-5p	4
mmu-miR-147-3p	4
mmu-miR-18b-3p	4
mmu-miR-1902	4
mmu-miR-19b-2-5p	4
mmu-miR-200a-3p	4
mmu-miR-222-3p	4
mmu-miR-3472	4
mmu-miR-450a-5p	4
mmu-miR-466j	4
mmu-miR-466m-5p	4
mmu-miR-466n-3p	4
mmu-miR-466o-5p	4
mmu-miR-486a-5p	4
mmu-miR-542-3p	4
mmu-miR-669b-3p	4
mmu-miR-669m-5p	4
mmu-miR-7058-5p	4
mmu-miR-96-5p	4
mmu-miR-144-5p	3
mmu-miR-148b-5p	3
mmu-miR-182-5p	3
mmu-miR-1943-5p	3
mmu-miR-1946b	3
mmu-miR-219b-3p	3
mmu-miR-297c-3p	3
mmu-miR-30c-1-3p	3
mmu-miR-330-5p	3
mmu-miR-466e-5p	3
mmu-miR-500-5p	3
mmu-miR-669h-3p	3
mmu-miR-7019-3p	3
mmu-miR-7a-1-3p	3
mmu-miR-875-5p	3
mmu-miR-101b-5p	2
mmu-miR-1249-3p	2
mmu-miR-135a-5p	2
mmu-miR-1843a-3p	2
mmu-miR-190a-5p	2
mmu-miR-190b-5p	2
mmu-miR-1934-3p	2
mmu-miR-1955-5p	2
mmu-miR-219a-1-3p	2
mmu-miR-21a-3p	2
mmu-miR-27b-5p	2
mmu-miR-3074-5p	2
mmu-miR-3473d	2
mmu-miR-34c-5p	2
mmu-miR-450b-3p	2
mmu-miR-450b-5p	2
mmu-miR-466b-5p	2
mmu-miR-466d-5p	2
mmu-miR-466l-3p	2
mmu-miR-504-3p	2
mmu-miR-511-3p	2
mmu-miR-5113	2
mmu-miR-5114	2
mmu-miR-542-5p	2
mmu-miR-574-3p	2
mmu-miR-582-5p	2
mmu-miR-6935-5p	2
mmu-miR-7687-5p	2
mmu-miR-92a-1-5p	2
mmu-miR-92b-3p	2
mmu-let-7a-1-3p	1
mmu-miR-101a-5p	1
mmu-miR-1247-5p	1
mmu-miR-145a-5p	1
mmu-miR-153-3p	1
mmu-miR-1934-5p	1
mmu-miR-1953	1
mmu-miR-199b-3p	1
mmu-miR-214-3p	1
mmu-miR-24-1-5p	1
mmu-miR-297b-5p	1
mmu-miR-29a-5p	1
mmu-miR-301a-5p	1
mmu-miR-3057-5p	1
mmu-miR-3079-5p	1
mmu-miR-30b-3p	1
mmu-miR-31-3p	1
mmu-miR-3109-5p	1
mmu-miR-331-5p	1
mmu-miR-338-3p	1
mmu-miR-345-3p	1
mmu-miR-365-3p	1
mmu-miR-429-3p	1
mmu-miR-466n-5p	1
mmu-miR-467a-3p	1
mmu-miR-467c-3p	1
mmu-miR-486b-5p	1
mmu-miR-504-5p	1
mmu-miR-5104	1
mmu-miR-5123	1
mmu-miR-5622-5p	1
mmu-miR-592-5p	1
mmu-miR-6240	1
mmu-miR-669c-3p	1
mmu-miR-669d-2-3p	1
mmu-miR-669e-5p	1
mmu-miR-686	1
mmu-miR-6899-3p	1
mmu-miR-6915-3p	1
mmu-miR-6922-3p	1
mmu-miR-6938-3p	1
mmu-miR-6965-5p	1
mmu-miR-6973a-5p	1
mmu-miR-6986-5p	1
mmu-miR-7024-3p	1
mmu-miR-7081-3p	1
mmu-miR-744-3p	1
mmu-miR-7674-5p	1
mmu-miR-7688-5p	1
mmu-miR-8097	1
mmu-miR-9-3p	1
mmu-miR-99a-5p	1
mmu-miR-99b-3p	1

### Sheet: miRs KO
miR name	n (sum of 3 replicates)
mmu-miR-142a-3p	71563
mmu-miR-16-5p	10031
mmu-miR-20a-5p	7743
mmu-miR-17-5p	7179
mmu-let-7a-5p	7033
mmu-let-7f-5p	4966
mmu-miR-93-5p	4514
mmu-let-7d-5p	4288
mmu-miR-20b-5p	3498
mmu-let-7g-5p	3448
mmu-let-7c-5p	3421
mmu-let-7b-5p	3407
mmu-miR-26a-5p	3154
mmu-miR-30c-5p	2907
mmu-miR-106a-5p	2838
mmu-let-7i-5p	2676
mmu-miR-18a-5p	2436
mmu-miR-19b-3p	2015
mmu-miR-25-3p	1797
mmu-miR-30e-5p	1387
mmu-miR-15b-5p	1302
mmu-miR-30b-5p	1299
mmu-miR-191-5p	1264
mmu-miR-103-3p	1167
mmu-miR-24-3p	1166
mmu-miR-155-5p	1157
mmu-miR-29a-3p	997
mmu-miR-181a-5p	903
mmu-miR-29b-3p	886
mmu-miR-484	812
mmu-miR-669o-3p	775
mmu-miR-21a-5p	729
mmu-miR-30d-5p	726
mmu-miR-150-5p	716
mmu-miR-423-5p	634
mmu-miR-466e-3p	625
mmu-miR-301a-3p	601
mmu-miR-181c-5p	553
mmu-miR-19a-3p	542
mmu-miR-669a-3p	532
mmu-miR-181d-5p	526
mmu-miR-130b-3p	516
mmu-miR-181b-5p	511
mmu-miR-466a-3p	494
mmu-miR-425-5p	437
mmu-miR-467a-5p	415
mmu-miR-15a-5p	356
mmu-miR-17-3p	352
mmu-miR-744-5p	303
mmu-miR-466p-3p	289
mmu-miR-706	255
mmu-miR-185-5p	244
mmu-miR-671-5p	244
mmu-miR-466c-3p	236
mmu-miR-18b-5p	221
mmu-miR-22-3p	220
mmu-miR-7a-5p	208
mmu-miR-98-5p	202
mmu-miR-467d-3p	201
mmu-miR-466b-3p	196
mmu-miR-423-3p	194
mmu-miR-342-3p	192
mmu-miR-350-3p	174
mmu-miR-32-5p	164
mmu-let-7d-3p	161
mmu-miR-503-5p	154
mmu-miR-1198-5p	153
mmu-miR-296-3p	151
mmu-miR-466c-5p	147
mmu-miR-374b-5p	145
mmu-miR-467e-5p	141
mmu-miR-148a-3p	139
mmu-miR-669f-3p	128
mmu-miR-361-5p	123
mmu-miR-363-3p	96
mmu-miR-320-3p	95
mmu-miR-297a-5p	94
mmu-miR-674-5p	94
mmu-miR-500-3p	93
mmu-miR-669c-5p	93
mmu-miR-146a-5p	91
mmu-miR-148b-3p	91
mmu-miR-324-5p	87
mmu-miR-467d-5p	84
mmu-miR-669p-5p	82
mmu-miR-362-3p	80
mmu-miR-221-3p	76
mmu-miR-297c-5p	74
mmu-miR-362-5p	74
mmu-miR-669d-5p	73
mmu-miR-328-3p	72
mmu-miR-28a-5p	70
mmu-miR-140-5p	68
mmu-miR-467c-5p	67
mmu-miR-146b-5p	65
mmu-miR-466i-3p	65
mmu-miR-107-3p	62
mmu-miR-18a-3p	62
mmu-miR-34a-5p	62
mmu-miR-29c-3p	61
mmu-miR-669a-5p	60
mmu-miR-15b-3p	59
mmu-miR-15a-3p	56
mmu-miR-200c-3p	55
mmu-miR-3068-5p	54
mmu-miR-669b-5p	53
mmu-miR-301b-3p	51
mmu-miR-194-5p	49
mmu-miR-339-5p	48
mmu-miR-125b-5p	41
mmu-miR-340-5p	41
mmu-miR-674-3p	37
mmu-miR-466f	34
mmu-miR-16-2-3p	33
mmu-miR-210-3p	32
mmu-miR-466m-3p	32
mmu-miR-141-3p	31
mmu-miR-186-5p	30
mmu-miR-322-5p	30
mmu-miR-449a-5p	30
mmu-miR-466a-5p	29
mmu-miR-669a-3-3p	28
mmu-miR-690	27
mmu-miR-223-3p	25
mmu-miR-652-5p	25
mmu-miR-669o-5p	25
mmu-let-7e-5p	24
mmu-miR-1839-5p	24
mmu-miR-219c-3p	24
mmu-miR-421-3p	24
mmu-miR-532-5p	24
mmu-miR-20a-3p	23
mmu-miR-20b-3p	23
mmu-miR-669l-5p	23
mmu-miR-149-5p	22
mmu-miR-298-5p	22
mmu-miR-466h-5p	22
mmu-miR-28a-3p	21
mmu-miR-340-3p	21
mmu-miR-351-5p	21
mmu-miR-700-5p	20
mmu-miR-93-3p	20
mmu-miR-130b-5p	19
mmu-miR-466f-5p	19
mmu-miR-1291	18
mmu-miR-378a-5p	18
mmu-miR-211-5p	17
mmu-miR-669m-5p	17
mmu-miR-455-5p	16
mmu-miR-31-5p	15
mmu-miR-3535	14
mmu-miR-361-3p	14
mmu-miR-574-5p	14
mmu-miR-877-3p	14
mmu-let-7i-3p	13
mmu-miR-345-5p	13
mmu-miR-669f-5p	13
mmu-miR-126a-3p	12
mmu-miR-16-1-3p	12
mmu-miR-297c-3p	12
mmu-miR-30a-5p	12
mmu-miR-106b-3p	11
mmu-miR-139-5p	11
mmu-miR-330-3p	11
mmu-miR-342-5p	11
mmu-miR-451a	11
mmu-miR-467e-3p	11
mmu-miR-222-3p	10
mmu-miR-466o-5p	10
mmu-miR-19a-5p	9
mmu-miR-3472	9
mmu-miR-466j	9
mmu-miR-1955-5p	8
mmu-miR-19b-1-5p	8
mmu-miR-297b-3p	8
mmu-miR-363-5p	8
mmu-miR-466k	8
mmu-miR-501-3p	8
mmu-miR-501-5p	8
mmu-miR-1187	7
mmu-miR-132-3p	7
mmu-miR-181c-3p	7
mmu-miR-19b-2-5p	7
mmu-miR-200a-3p	7
mmu-miR-24-2-5p	7
mmu-miR-466m-5p	7
mmu-miR-532-3p	7
mmu-miR-669p-3p	7
mmu-miR-7058-5p	7
mmu-miR-7a-1-3p	7
mmu-miR-103-2-5p	6
mmu-miR-106a-3p	6
mmu-miR-1981-5p	6
mmu-miR-219b-3p	6
mmu-miR-25-5p	6
mmu-miR-30e-3p	6
mmu-miR-339-3p	6
mmu-miR-3471	6
mmu-miR-466n-5p	6
mmu-miR-491-5p	6
mmu-miR-5114	6
mmu-miR-669b-3p	6
mmu-miR-872-3p	6
mmu-miR-147-3p	5
mmu-miR-150-3p	5
mmu-miR-181a-2-3p	5
mmu-miR-183-5p	5
mmu-miR-1934-3p	5
mmu-miR-24-1-5p	5
mmu-miR-330-5p	5
mmu-miR-5113	5
mmu-miR-874-3p	5
mmu-miR-99a-5p	5
mmu-miR-103-1-5p	4
mmu-miR-138-5p	4
mmu-miR-1902	4
mmu-miR-22-5p	4
mmu-miR-297a-3p	4
mmu-miR-466b-5p	4
mmu-miR-500-5p	4
mmu-miR-669e-5p	4
mmu-let-7j	3
mmu-miR-101a-5p	3
mmu-miR-130a-3p	3
mmu-miR-1839-3p	3
mmu-miR-18b-3p	3
mmu-miR-1943-5p	3
mmu-miR-200b-3p	3
mmu-miR-203-3p	3
mmu-miR-212-3p	3
mmu-miR-29a-5p	3
mmu-miR-3473d	3
mmu-miR-466d-5p	3
mmu-miR-542-3p	3
mmu-miR-96-5p	3
mmu-let-7c-2-3p	2
mmu-miR-125a-5p	2
mmu-miR-128-2-5p	2
mmu-miR-135a-5p	2
mmu-miR-144-5p	2
mmu-miR-147-5p	2
mmu-miR-148b-5p	2
mmu-miR-182-5p	2
mmu-miR-1843a-3p	2
mmu-miR-193b-3p	2
mmu-miR-1b-3p	2
mmu-miR-297b-5p	2
mmu-miR-298-3p	2
mmu-miR-466n-3p	2
mmu-miR-467a-3p	2
mmu-miR-467c-3p	2
mmu-miR-486a-5p	2
mmu-miR-504-3p	2
mmu-miR-5104	2
mmu-miR-5622-5p	2
mmu-miR-574-3p	2
mmu-miR-669k-5p	2
mmu-miR-702-3p	2
mmu-miR-7674-5p	2
mmu-miR-8118	2
mmu-miR-92a-2-5p	2
mmu-miR-92b-3p	2
mmu-miR-10a-5p	1
mmu-miR-1247-5p	1
mmu-miR-1249-3p	1
mmu-miR-190a-5p	1
mmu-miR-192-3p	1
mmu-miR-1930-5p	1
mmu-miR-193a-3p	1
mmu-miR-1958	1
mmu-miR-1969	1
mmu-miR-199a-3p	1
mmu-miR-1a-2-5p	1
mmu-miR-1a-3p	1
mmu-miR-214-3p	1
mmu-miR-27b-5p	1
mmu-miR-301a-5p	1
mmu-miR-301b-5p	1
mmu-miR-3069-3p	1
mmu-miR-3069-5p	1
mmu-miR-30c-1-3p	1
mmu-miR-345-3p	1
mmu-miR-34b-5p	1
mmu-miR-34c-5p	1
mmu-miR-429-3p	1
mmu-miR-433-3p	1
mmu-miR-450a-2-3p	1
mmu-miR-450a-5p	1
mmu-miR-466e-5p	1
mmu-miR-466o-3p	1
mmu-miR-486b-5p	1
mmu-miR-491-3p	1
mmu-miR-505-3p	1
mmu-miR-5110	1
mmu-miR-542-5p	1
mmu-miR-5627-3p	1
mmu-miR-582-5p	1
mmu-miR-664-3p	1
mmu-miR-669m-3p	1
mmu-miR-6903-5p	1
mmu-miR-6918-5p	1
mmu-miR-6922-3p	1
mmu-miR-693-3p	1
mmu-miR-6968-3p	1
mmu-miR-6973a-5p	1
mmu-miR-6993-5p	1
mmu-miR-7015-5p	1
mmu-miR-7016-3p	1
mmu-miR-7019-3p	1
mmu-miR-7038-3p	1
mmu-miR-7054-5p	1
mmu-miR-7069-5p	1
mmu-miR-719	1
mmu-miR-7227-3p	1
mmu-miR-744-3p	1
mmu-miR-7653-5p	1
mmu-miR-7654-5p	1
mmu-miR-7667-5p	1
mmu-miR-875-5p	1
mmu-miR-9-3p	1
mmu-miR-9-5p	1
mmu-miR-92a-1-5p	1
mmu-miR-99b-5p	1

### Sheet: miRs WT_miR181enriched
miR name	n (sum of 3 replicates)
mmu-miR-181a-5p	592121
mmu-miR-181b-5p	133902
mmu-miR-181c-5p	4593
mmu-miR-142a-3p	3053
mmu-miR-181d-5p	2885
mmu-miR-20a-5p	343
mmu-let-7a-5p	328
mmu-miR-17-5p	327
mmu-miR-16-5p	316
mmu-miR-93-5p	208
mmu-let-7f-5p	193
mmu-let-7d-5p	189
mmu-let-7g-5p	170
mmu-let-7i-5p	164
mmu-let-7b-5p	162
mmu-miR-20b-5p	146
mmu-miR-30c-5p	146
mmu-miR-25-3p	135
mmu-miR-26a-5p	133
mmu-let-7c-5p	121
mmu-miR-106a-5p	107
mmu-miR-18a-5p	103
mmu-miR-30e-5p	85
mmu-miR-19b-3p	82
mmu-miR-155-5p	77
mmu-miR-484	60
mmu-miR-24-3p	57
mmu-miR-29a-3p	54
mmu-miR-30b-5p	51
mmu-miR-15b-5p	49
mmu-miR-103-3p	44
mmu-miR-191-5p	43
mmu-miR-21a-5p	42
mmu-miR-29b-3p	39
mmu-miR-150-5p	38
mmu-miR-706	38
mmu-miR-30d-5p	36
mmu-miR-423-5p	32
mmu-miR-669o-3p	27
mmu-miR-130b-3p	26
mmu-miR-19a-3p	23
mmu-miR-425-5p	20
mmu-miR-301a-3p	18
mmu-miR-744-5p	17
mmu-miR-1198-5p	15
mmu-miR-18b-5p	15
mmu-miR-669a-3p	15
mmu-miR-467a-5p	14
mmu-miR-15a-5p	13
mmu-miR-22-3p	13
mmu-miR-466e-3p	13
mmu-miR-671-5p	13
mmu-miR-17-3p	12
mmu-miR-185-5p	12
mmu-miR-342-3p	12
mmu-miR-466a-3p	12
mmu-miR-324-5p	10
mmu-miR-423-3p	10
mmu-miR-7a-5p	10
mmu-let-7d-3p	9
mmu-miR-296-3p	9
mmu-miR-297a-5p	9
mmu-miR-466c-5p	8
mmu-miR-466p-3p	8
mmu-miR-146a-5p	6
mmu-miR-148a-3p	6
mmu-miR-3068-5p	6
mmu-miR-339-5p	6
mmu-miR-674-5p	6
mmu-miR-1291	5
mmu-miR-148b-3p	5
mmu-miR-18a-3p	5
mmu-miR-297c-5p	5
mmu-miR-29c-3p	5
mmu-miR-32-5p	5
mmu-miR-320-3p	5
mmu-miR-361-5p	5
mmu-miR-500-3p	5
mmu-miR-574-5p	5
mmu-miR-669f-3p	5
mmu-miR-140-5p	4
mmu-miR-146b-5p	4
mmu-miR-15a-3p	4
mmu-miR-15b-3p	4
mmu-miR-350-3p	4
mmu-miR-362-5p	4
mmu-miR-363-3p	4
mmu-miR-466c-3p	4
mmu-miR-467d-3p	4
mmu-miR-532-5p	4
mmu-miR-221-3p	3
mmu-miR-328-3p	3
mmu-miR-374b-5p	3
mmu-miR-467d-5p	3
mmu-miR-467e-5p	3
mmu-miR-503-5p	3
mmu-miR-669b-5p	3
mmu-miR-669d-5p	3
mmu-miR-690	3
mmu-miR-98-5p	3
mmu-miR-130b-5p	2
mmu-miR-149-5p	2
mmu-miR-16-1-3p	2
mmu-miR-181a-1-3p	2
mmu-miR-1902	2
mmu-miR-19b-2-5p	2
mmu-miR-20a-3p	2
mmu-miR-210-3p	2
mmu-miR-211-5p	2
mmu-miR-222-3p	2
mmu-miR-34a-5p	2
mmu-miR-351-5p	2
mmu-miR-362-3p	2
mmu-miR-466f-5p	2
mmu-miR-466i-3p	2
mmu-miR-5114	2
mmu-miR-669a-5p	2
mmu-miR-669c-5p	2
mmu-let-7e-5p	1
mmu-let-7i-3p	1
mmu-miR-103-2-5p	1
mmu-miR-107-3p	1
mmu-miR-125a-5p	1
mmu-miR-125b-5p	1
mmu-miR-130a-3p	1
mmu-miR-138-5p	1
mmu-miR-139-5p	1
mmu-miR-16-2-3p	1
mmu-miR-181a-2-3p	1
mmu-miR-1839-5p	1
mmu-miR-194-5p	1
mmu-miR-19a-5p	1
mmu-miR-19b-1-5p	1
mmu-miR-200a-3p	1
mmu-miR-200c-3p	1
mmu-miR-212-3p	1
mmu-miR-223-3p	1
mmu-miR-25-5p	1
mmu-miR-28a-5p	1
mmu-miR-297c-3p	1
mmu-miR-298-3p	1
mmu-miR-3069-5p	1
mmu-miR-330-3p	1
mmu-miR-340-3p	1
mmu-miR-340-5p	1
mmu-miR-342-5p	1
mmu-miR-3535	1
mmu-miR-363-5p	1
mmu-miR-449a-5p	1
mmu-miR-450a-5p	1
mmu-miR-466a-5p	1
mmu-miR-466b-3p	1
mmu-miR-466b-5p	1
mmu-miR-466f	1
mmu-miR-466k	1
mmu-miR-466l-5p	1
mmu-miR-466m-3p	1
mmu-miR-467a-3p	1
mmu-miR-467c-5p	1
mmu-miR-486a-5p	1
mmu-miR-491-5p	1
mmu-miR-501-3p	1
mmu-miR-669a-3-3p	1
mmu-miR-669f-5p	1
mmu-miR-669o-5p	1
mmu-miR-669p-5p	1
mmu-miR-674-3p	1
mmu-miR-6973a-5p	1
mmu-miR-700-5p	1
mmu-miR-702-3p	1
mmu-miR-7069-5p	1

### Sheet: miRs KO_miR181enriched
miR name	n (sum of 3 replicates)
mmu-miR-181a-5p	12558
mmu-miR-181c-5p	6123
mmu-miR-181b-5p	5326
mmu-miR-142a-3p	3812
mmu-miR-181d-5p	3523
mmu-miR-20a-5p	552
mmu-miR-17-5p	472
mmu-let-7a-5p	464
mmu-miR-16-5p	425
mmu-let-7b-5p	315
mmu-miR-93-5p	306
mmu-let-7d-5p	275
mmu-let-7f-5p	270
mmu-miR-26a-5p	237
mmu-miR-20b-5p	219
mmu-let-7i-5p	218
mmu-let-7c-5p	215
mmu-miR-106a-5p	198
mmu-let-7g-5p	183
mmu-miR-30c-5p	176
mmu-miR-18a-5p	174
mmu-miR-25-3p	172
mmu-miR-19b-3p	116
mmu-miR-24-3p	114
mmu-miR-155-5p	96
mmu-miR-103-3p	95
mmu-miR-191-5p	92
mmu-miR-30e-5p	88
mmu-miR-29a-3p	85
mmu-miR-30b-5p	83
mmu-miR-484	75
mmu-miR-15b-5p	70
mmu-miR-423-5p	66
mmu-miR-29b-3p	61
mmu-miR-21a-5p	49
mmu-miR-30d-5p	49
mmu-miR-150-5p	42
mmu-miR-301a-3p	40
mmu-miR-671-5p	31
mmu-miR-706	29
mmu-miR-744-5p	29
mmu-miR-130b-3p	25
mmu-miR-466e-3p	25
mmu-miR-18b-5p	24
mmu-miR-19a-3p	24
mmu-miR-1198-5p	22
mmu-miR-669o-3p	22
mmu-miR-17-3p	19
mmu-miR-425-5p	19
mmu-miR-185-5p	18
mmu-miR-22-3p	18
mmu-miR-669a-3p	18
mmu-miR-7a-5p	17
mmu-miR-297a-5p	16
mmu-miR-32-5p	13
mmu-miR-467a-5p	13
mmu-miR-500-3p	12
mmu-miR-107-3p	11
mmu-miR-423-3p	11
mmu-miR-466a-3p	11
mmu-miR-503-5p	11
mmu-miR-15a-3p	10
mmu-miR-296-3p	10
mmu-miR-324-5p	10
mmu-miR-669a-5p	10
mmu-let-7d-3p	9
mmu-miR-466c-3p	9
mmu-miR-148a-3p	8
mmu-miR-328-3p	8
mmu-miR-350-3p	8
mmu-miR-361-5p	8
mmu-miR-466c-5p	8
mmu-miR-34a-5p	7
mmu-miR-363-3p	7
mmu-miR-466f	7
mmu-miR-467d-5p	7
mmu-miR-467e-5p	7
mmu-miR-674-5p	7
mmu-miR-146b-5p	6
mmu-miR-15a-5p	6
mmu-miR-297c-5p	6
mmu-miR-29c-3p	6
mmu-miR-3068-5p	6
mmu-miR-466p-3p	6
mmu-miR-467d-3p	6
mmu-miR-669c-5p	6
mmu-miR-669f-3p	6
mmu-miR-98-5p	6
mmu-miR-146a-5p	5
mmu-miR-15b-3p	5
mmu-miR-221-3p	5
mmu-miR-28a-5p	5
mmu-miR-340-5p	5
mmu-miR-342-3p	5
mmu-miR-374b-5p	5
mmu-miR-466b-3p	5
mmu-miR-466i-3p	5
mmu-miR-669d-5p	5
mmu-miR-669p-5p	5
mmu-miR-186-5p	4
mmu-miR-200c-3p	4
mmu-miR-301b-3p	4
mmu-miR-320-3p	4
mmu-miR-467c-5p	4
mmu-miR-669o-5p	4
mmu-miR-103-1-5p	3
mmu-miR-103-2-5p	3
mmu-miR-148b-3p	3
mmu-miR-149-5p	3
mmu-miR-1839-5p	3
mmu-miR-18a-3p	3
mmu-miR-210-3p	3
mmu-miR-339-5p	3
mmu-miR-3535	3
mmu-miR-466h-5p	3
mmu-miR-652-5p	3
mmu-miR-690	3
mmu-miR-877-3p	3
mmu-let-7e-5p	2
mmu-miR-1291	2
mmu-miR-140-5p	2
mmu-miR-16-1-3p	2
mmu-miR-16-2-3p	2
mmu-miR-18b-3p	2
mmu-miR-194-5p	2
mmu-miR-20b-3p	2
mmu-miR-211-5p	2
mmu-miR-28a-3p	2
mmu-miR-31-5p	2
mmu-miR-322-5p	2
mmu-miR-342-5p	2
mmu-miR-3471	2
mmu-miR-362-3p	2
mmu-miR-362-5p	2
mmu-miR-363-5p	2
mmu-miR-466a-5p	2
mmu-miR-466f-5p	2
mmu-miR-669b-5p	2
mmu-miR-669f-5p	2
mmu-miR-669m-5p	2
mmu-miR-674-3p	2
mmu-let-7c-2-3p	1
mmu-let-7i-3p	1
mmu-miR-106b-3p	1
mmu-miR-1187	1
mmu-miR-1195	1
mmu-miR-150-3p	1
mmu-miR-181c-3p	1
mmu-miR-1843a-3p	1
mmu-miR-196b-5p	1
mmu-miR-19b-2-5p	1
mmu-miR-200b-3p	1
mmu-miR-219c-3p	1
mmu-miR-22-5p	1
mmu-miR-223-3p	1
mmu-miR-24-2-5p	1
mmu-miR-297a-3p	1
mmu-miR-297b-3p	1
mmu-miR-297c-3p	1
mmu-miR-3074-5p	1
mmu-miR-30a-5p	1
mmu-miR-30e-3p	1
mmu-miR-330-3p	1
mmu-miR-340-3p	1
mmu-miR-351-5p	1
mmu-miR-450a-5p	1
mmu-miR-455-5p	1
mmu-miR-466d-5p	1
mmu-miR-466j	1
mmu-miR-466k	1
mmu-miR-466m-5p	1
mmu-miR-466o-5p	1
mmu-miR-467e-3p	1
mmu-miR-486b-5p	1
mmu-miR-500-5p	1
mmu-miR-5046	1
mmu-miR-532-5p	1
mmu-miR-574-5p	1
mmu-miR-669b-3p	1
mmu-miR-669h-3p	1
mmu-miR-669l-5p	1
mmu-miR-700-5p	1
mmu-miR-7058-5p	1
mmu-miR-708-5p	1
mmu-miR-744-3p	1
mmu-miR-874-3p	1
mmu-miR-93-3p	1
